# FAM210A mediates an inter-organelle crosstalk essential for protein synthesis and muscle growth in mouse

**DOI:** 10.1101/2023.08.03.551853

**Authors:** Jingjuan Chen, Feng Yue, Kun Ho Kim, Peipei Zhu, Jiamin Qiu, W. Andy Tao, Shihuan Kuang

## Abstract

Mitochondria are not only essential for energy production in eukaryocytes but also a key regulator of intracellular signaling. Here, we report an unappreciated role of mitochondria in regulating cytosolic protein translation in skeletal muscle cells (myofibers). We show that the expression of mitochondrial protein FAM210A (Family With Sequence Similarity 210 Member A) is positively associated with muscle mass in mice and humans. Muscle-specific *Myl1^Cre^*-driven *Fam210a* knockout (*Fam210a^MKO^*) in mice reduces mitochondrial density and function, leading to progressive muscle atrophy and premature death. Metabolomic and biochemical analyses reveal that *Fam210a^MKO^* reverses the oxidative TCA cycle towards the reductive direction, resulting in acetyl-CoA accumulation and hyperacetylation of cytosolic proteins. Specifically, hyperacetylation of several ribosomal proteins leads to disassembly of ribosomes and translational defects. Transplantation of *Fam210a*^MKO^ mitochondria into wildtype myoblasts is sufficient to elevate protein acetylation in recipient cells. These findings reveal a novel crosstalk between the mitochondrion and ribosome mediated by FAM210A.
