## Supplementary material for "FAM210A mediates an inter-organelle crosstalk essential for protein synthesis and muscle growth in mouse": Acetylated lysine antibody-IPMSMS

### Sheet: Description
Dataset
Anti-acetylated lysine pulldown from WT and Fam210aMKO muscle; separated by SDS-PAGE and gel piece corresponding to 10-20kDa were subjected for LC-MS/MS
Three individual replicates were pulled into one sample

### Sheet: ProteinGroups
Protein IDs	Majority protein IDs	Protein names	Gene names	Fasta headers	Mol. weight [kDa]	Q-value	Score	Sequence coverage KO [%]	Sequence coverage WT [%]	Intensity	Intensity KO	Intensity WT	iBAQ	iBAQ KO	iBAQ WT	LFQ intensity KO	LFQ intensity WT	MS/MS count KO	MS/MS count WT	MS/MS count	Only identified by site	Reverse	Potential contaminant	id	Peptide IDs	Peptide is razor	Mod. peptide IDs	Evidence IDs	MS/MS IDs	Best MS/MS	Acetyl (K) site IDs	Oxidation (M) site IDs	Acetyl (K) site positions	Oxidation (M) site positions	Taxonomy IDs
A0A075B5V1;A0A075B5V6;A0A0A6YWK5;A0A075B5V2;A0A075B5V0;A0A075B5U7;P06330;A0A0A6YX66;A0A075B5U6;A0A0A6YVW3;A0A0A6YY38;A0A075B5U4;A0A075B5V7;P01757;P01756;A0A0A6YXN5;A0A0A6YXA5	A0A075B5V1;A0A075B5V6;A0A0A6YWK5;A0A075B5V2;A0A075B5V0;A0A075B5U7;P06330	Ig heavy chain V region AC38 205.12	Ighv1-31;Ighv1-42;Ighv1-34;Ighv1-26;Ighv1-22	tr|A0A075B5V1|A0A075B5V1_MOUSE Immunoglobulin heavy variable 1-31 OS=Mus musculus OX=10090 GN=Ighv1-31 PE=4 SV=1;tr|A0A075B5V6|A0A075B5V6_MOUSE Immunoglobulin heavy variable V1-42 OS=Mus musculus OX=10090 GN=Ighv1-42 PE=1 SV=1;tr|A0A0A6YWK5|A0A0A6YWK5_MOUS	10.966	0	29.978	43.9	0	203780000	203780000	0	33964000	33964000	0	0	0	5	0	5				11	230;887;915	True;True;True	256;983;1013	585;586;2936;3054	988;989;990;991;5151;5337	991;5151;5337					-1;-1;-1;-1;-1;-1;-1;-1;-1;-1;-1;-1;-1;-1;-1;-1;-1
A0A075B5N4;A0A140T8P7;A0A0G2JF28;A0A140T8M3;A0A140T8P5	A0A075B5N4;A0A140T8P7;A0A0G2JF28;A0A140T8M3;A0A140T8P5		Igkv8-27	tr|A0A075B5N4|A0A075B5N4_MOUSE Immunoglobulin kappa chain variable 8-27 OS=Mus musculus OX=10090 GN=Igkv8-27 PE=4 SV=1;tr|A0A140T8P7|A0A140T8P7_MOUSE Immunoglobulin kappa variable 8-21 (Fragment) OS=Mus musculus OX=10090 GN=Igkv8-21 PE=1 SV=2;tr|A0A0G2JF28	10.976	0	13.97	24	0	28109000	28109000	0	5621800	5621800	0	0	0	4	0	4				4	567;725	True;True	617;812	1758;2342;2343	3134;4171;4172;4173	3134;4172					-1;-1;-1;-1;-1
P18528	P18528	Ig heavy chain V region 6.96		sp|P18528|HVM57_MOUSE Ig heavy chain V region 6.96 OS=Mus musculus OX=10090 PE=4 SV=1	11.007	0	16.203	19.4	0	24698000	24698000	0	4939600	4939600	0	0	0	3	0	3				172	232	TRUE	258	588;589	993;994;995	995					-1
P62806	P62806	Histone H4	Hist1h4a	sp|P62806|H4_MOUSE Histone H4 OS=Mus musculus OX=10090 GN=H4c1 PE=1 SV=2	11.367	0	141.27	61.2	72.8	4059100000	3660400000	398620000	676510000	610070000	66437000	1323400000	5452500000	32	43	75				195	118;145;146;147;310;313;432;485;486;976;1013;1014;1043	True;True;True;True;True;True;True;True;True;True;True;True;True	129;157;158;159;341;344;472;529;530;531;1077;1121;1122;1123;1124;1155	280;281;282;327;328;329;330;331;332;333;334;335;336;337;338;339;340;341;342;343;344;1033;1036;1037;1447;1448;1449;1450;1451;1452;1453;1454;1455;1554;1555;1556;1557;1558;1559;3243;3424;3425;3426;3427;3428;3429;3430;3431;3432;3433;3434;3435;3436;3437;3438;3439;3440;3520;3521;3522	471;472;473;474;475;476;477;478;479;480;481;482;483;555;556;557;558;559;560;561;562;563;564;565;566;567;568;569;570;571;572;573;1888;1891;1892;1893;2630;2631;2632;2633;2634;2635;2636;2637;2638;2639;2640;2641;2792;2793;2794;2795;2796;2797;2798;2799;5656;5930;5931;5932;5933;5934;5935;5936;5937;5938;5939;5940;5941;5942;5943;5944;5945;5946;5947;5948;5949;5950;5951;5952;5953;6099;6100;6101;6102	479;555;558;573;1888;1892;2630;2792;2798;5656;5935;5953;6100	24;25	154	13;17	85	-1
Q9D2Q8	Q9D2Q8	Protein S100-A14	S100a14	sp|Q9D2Q8|S10AE_MOUSE Protein S100-A14 OS=Mus musculus OX=10090 GN=S100a14 PE=1 SV=1	11.599	0	8.5624	14.4	0	44804000	44804000	0	7467400	7467400	0	0	0	2	0	2				236	825	TRUE	916	2668	4686;4687	4686					-1
A0A5H1ZRK8;P01837	A0A5H1ZRK8;P01837	Ig kappa chain C region		tr|A0A5H1ZRK8|A0A5H1ZRK8_MOUSE Immunoglobulin kappa constant (Fragment) OS=Mus musculus OX=10090 GN=Igkc PE=1 SV=1;sp|P01837|IGKC_MOUSE Immunoglobulin kappa constant OS=Mus musculus OX=10090 GN=Igkc PE=1 SV=2	11.778	0	29.087	30.8	0	156720000	156720000	0	39179000	39179000	0	0	0	10	0	10				58	158;159;767	True;True;True	171;172;173;855	358;359;360;361;362;363;2502	592;593;594;595;596;597;598;4427;4428;4429	592;595;4428		23		68	-1;-1
P32848	P32848	Parvalbumin alpha	Pvalb	sp|P32848|PRVA_MOUSE Parvalbumin alpha OS=Mus musculus OX=10090 GN=Pvalb PE=1 SV=3	11.93	0	35.103	44.5	0	86006000	86006000	0	10751000	10751000	0	0	0	5	0	5				178	845;896;967;1042	True;True;True;True	939;992;1067;1154	2716;2971;3185;3519	4763;5201;5202;5547;6098	4763;5202;5547;6098					-1
P01645;P01644;A0A075B5L0;A0A140T8M1;P01647;P01643;P01646	P01645;P01644;A0A075B5L0;A0A140T8M1;P01647;P01643;P01646	Ig kappa chain V-V region HP 93G7;Ig kappa chain V-V region HP R16.7;Ig kappa chain V-V region HP 124E1;Ig kappa chain V-V region MOPC 173;Ig kappa chain V-V region HP 123E6	Igkv10-95	sp|P01645|KV5AC_MOUSE Ig kappa chain V-V region HP 93G7 OS=Mus musculus OX=10090 PE=1 SV=1;sp|P01644|KV5AB_MOUSE Ig kappa chain V-V region HP R16.7 OS=Mus musculus OX=10090 PE=1 SV=1;tr|A0A075B5L0|A0A075B5L0_MOUSE Immunoglobulin kappa variable 10-95 OS=Mus	11.954	0	42.144	36.1	0	27817000	27817000	0	5563400	5563400	0	0	0	3	0	3				156	80;130	True;True	89;141	216;308	355;356;529	355;529					-1;-1;-1;-1;-1;-1;-1
Q91WS0	Q91WS0	CDGSH iron-sulfur domain-containing protein 1	Cisd1	sp|Q91WS0|CISD1_MOUSE CDGSH iron-sulfur domain-containing protein 1 OS=Mus musculus OX=10090 GN=Cisd1 PE=1 SV=1	12.097	0	18.907	34.3	0	37795000	37795000	0	6299200	6299200	0	0	0	4	0	4				231	57;372;1105	True;True;True	65;407;1225	143;1271;3693;3694	234;2350;6393;6394	234;2350;6393					-1
P01660;A0A075B5N9;A0A140T8M6;P01669;P01655;P01659;P01673;P01672;P01671;P01670;P01667;P03977;P01668;P01665;P01664;P01657;P01656;P01654;P01666	P01660;A0A075B5N9;A0A140T8M6;P01669;P01655;P01659;P01673;P01672;P01671;P01670;P01667;P03977;P01668;P01665;P01664;P01657;P01656;P01654;P01666	Ig kappa chain V-III region PC 3741/TEPC 111;Ig kappa chain V-III region PC 7769;Ig kappa chain V-III region PC 7132;Ig kappa chain V-III region TEPC 124;Ig kappa chain V-III region PC 2485/PC 4039;Ig kappa chain V-III region PC 7940;Ig kappa chain V-III region PC 7175;Ig kappa chain V-III region PC 6684;Ig kappa chain V-III region PC 6308;Ig kappa chain V-III region 50S10.1;Ig kappa chain V-III …	Igkv3-7	sp|P01660|KV3A8_MOUSE Ig kappa chain V-III region PC 3741/TEPC 111 OS=Mus musculus OX=10090 PE=1 SV=1;tr|A0A075B5N9|A0A075B5N9_MOUSE Immunoglobulin kappa variable 3-7 OS=Mus musculus OX=10090 GN=Igkv3-7 PE=4 SV=7;tr|A0A140T8M6|A0A140T8M6_MOUSE Immunoglobul	12.099	0	13.775	26.1	0	4169100	4169100	0	1042300	1042300	0	0	0	4	0	4				157	78;132	True;True	87;143	214;310	353;531;532;533	353;532					-1;-1;-1;-1;-1;-1;-1;-1;-1;-1;-1;-1;-1;-1;-1;-1;-1;-1;-1
P01631;A0A140T8M0;A0A0B4J1I0;A0A075B5K8;F6XWB2;A0A140T8N1;A0A140T8M9;A0A075B5N0;A0A0G2JDE5	P01631;A0A140T8M0;A0A0B4J1I0;A0A075B5K8;F6XWB2;A0A140T8N1	Ig kappa chain V-II region 26-10	Igkv1-110;Igkv1-99;Igkv1-115	sp|P01631|KV2A7_MOUSE Ig kappa chain V-II region 26-10 OS=Mus musculus OX=10090 PE=1 SV=1;tr|A0A140T8M0|A0A140T8M0_MOUSE Immunoglobulin kappa variable 1-117 (Fragment) OS=Mus musculus OX=10090 GN=Igkv1-117 PE=4 SV=2;tr|A0A0B4J1I0|A0A0B4J1I0_MOUSE Immunoglo	12.273	0	19.177	38.9	21.2	99336000	96635000	2700800	19867000	19327000	540160	0	0	7	0	7				154	172;268;270	True;True;True	190;299;301	410;411;698;700	689;690;691;1192;1193;1194;1196;1197	689;1193;1196					-1;-1;-1;-1;-1;-1;-1;-1;-1
P01635;A0A140T8M2;A0A140T8P6	P01635;A0A140T8M2;A0A140T8P6	Ig kappa chain V-V region K2		sp|P01635|KV5A3_MOUSE Ig kappa chain V-V region K2 (Fragment) OS=Mus musculus OX=10090 PE=1 SV=1;tr|A0A140T8M2|A0A140T8M2_MOUSE Immunoglobulin kappa variable 12-44 (Fragment) OS=Mus musculus OX=10090 GN=Igkv12-44 PE=4 SV=2;tr|A0A140T8P6|A0A140T8P6_MOUSE Im	12.581	0	18.037	20	0	42323000	42323000	0	6046200	6046200	0	0	0	2	0	2				155	269;900	True;True	300;996	699;2980	1195;5216	1195;5216					-1;-1;-1
A0A075B6D5;A0A0G2JFZ3	A0A075B6D5;A0A0G2JFZ3		Igkv19-93	tr|A0A075B6D5|A0A075B6D5_MOUSE Immunoglobulin kappa chain variable 19-93 OS=Mus musculus OX=10090 GN=Igkv19-93 PE=1 SV=7;tr|A0A0G2JFZ3|A0A0G2JFZ3_MOUSE Immunoglobulin kappa chain variable 19-93 (Fragment) OS=Mus musculus OX=10090 GN=Igkv19-93 PE=1 SV=4	12.734	0	9.6713	14	0	16233000	16233000	0	3246700	3246700	0	0	0	3	0	3				14	563	TRUE	613	1753;1754	3127;3128;3129	3127					-1;-1
A0A0B4J1I9;P04945	A0A0B4J1I9;P04945	Ig kappa chain V-VI region NQ2-6.1	Igkv4-55	tr|A0A0B4J1I9|A0A0B4J1I9_MOUSE Immunoglobulin kappa variable 4-55 (Fragment) OS=Mus musculus OX=10090 GN=Igkv4-55 PE=1 SV=1;sp|P04945|KV6AB_MOUSE Ig kappa chain V-VI region NQ2-6.1 OS=Mus musculus OX=10090 PE=2 SV=1	12.736	0	10.866	13.7	0	3949000	3949000	0	658160	658160	0	0	0	2	0	2				19	565	TRUE	615	1756	3131;3132	3132					-1;-1
A0A140T8M5	A0A140T8M5			tr|A0A140T8M5|A0A140T8M5_MOUSE Immunoglobulin kappa variable 6-15 (Fragment) OS=Mus musculus OX=10090 GN=Igkv6-15 PE=1 SV=2	12.757	0	7.3017	18.3	0	30026000	30026000	0	6005100	6005100	0	0	0	2	0	2				34	83	TRUE	92	219	359;360	360					-1
P62889;A0A2I3BQF4	P62889;A0A2I3BQF4	60S ribosomal protein L30	Rpl30	sp|P62889|RL30_MOUSE 60S ribosomal protein L30 OS=Mus musculus OX=10090 GN=Rpl30 PE=1 SV=2;tr|A0A2I3BQF4|A0A2I3BQF4_MOUSE 60S ribosomal protein L30 OS=Mus musculus OX=10090 GN=Rpl30 PE=1 SV=1	12.784	0	11.811	24.3	13.9	8027200	7103500	923670	1337900	1183900	153950	0	0	2	0	2				48	621;1030	True;True	677;1140	1893;3490;3491	3379;6054;6055	3379;6055					-1;-1
A0A075B5S6;P18531	A0A075B5S6;P18531	Ig heavy chain V region 3-6	Ighv3-1;Ighv3-6	tr|A0A075B5S6|A0A075B5S6_MOUSE Immunoglobulin heavy variable 3-1 (Fragment) OS=Mus musculus OX=10090 GN=Ighv3-1 PE=4 SV=1;sp|P18531|HVM60_MOUSE Ig heavy chain V region 3-6 OS=Mus musculus OX=10090 GN=Ighv3-6 PE=1 SV=1	13.109	0	28.371	13.8	13.8	2280200	0	2280200	570040	0	570040	0	0	0	0	0				8	586	TRUE	640	1831;1832	3281;3282	3281					-1;-1
P62869;A0A3B2WBM3	P62869;A0A3B2WBM3	Transcription elongation factor B polypeptide 2	Tceb2	sp|P62869|ELOB_MOUSE Elongin-B OS=Mus musculus OX=10090 GN=Elob PE=1 SV=1;tr|A0A3B2WBM3|A0A3B2WBM3_MOUSE Elongin-B OS=Mus musculus OX=10090 GN=Elob PE=1 SV=1	13.17	0	17.705	31.4	0	38502000	38502000	0	3850200	3850200	0	0	0	3	0	3				54	633;732;966	True;True;True	689;819;1066	1908;2360;3184	3407;4196;5546	3407;4196;5546					-1;-1
A0A140T8P9;A0A075B5K0;P01638;P01637	A0A140T8P9;A0A075B5K0;P01638;P01637	Ig kappa chain V-V region L6;Ig kappa chain V-V region T1	Igkv14-126	tr|A0A140T8P9|A0A140T8P9_MOUSE Immunoglobulin kappa variable 14-111 (Fragment) OS=Mus musculus OX=10090 GN=Igkv14-111 PE=4 SV=2;tr|A0A075B5K0|A0A075B5K0_MOUSE Immunoglobulin kappa variable 14-126 (Fragment) OS=Mus musculus OX=10090 GN=Igkv14-126 PE=4 SV=7;	13.232	1	-2	12.8	0	10713000	10713000	0	2678100	2678100	0	0	0	2	0	2	+			0	659	TRUE	723;724	2021;2022	3618;3619	3618		0		33	-1;-1;-1;-1
A0A075B5T2;A0A075B5T3;P01800;P01799;P01798;P01797;P01796;P01802;P01801	A0A075B5T2;A0A075B5T3;P01800;P01799;P01798;P01797;P01796;P01802;P01801	Ig heavy chain V-III region T957;Ig heavy chain V-III region ABE-47N;Ig heavy chain V-III region E109;Ig heavy chain V-III region U61;Ig heavy chain V-III region A4;Ig heavy chain V-III region W3082;Ig heavy chain V-III region J606	Ighv6-3;Ighv6-6	tr|A0A075B5T2|A0A075B5T2_MOUSE Immunoglobulin heavy variable 6-3 (Fragment) OS=Mus musculus OX=10090 GN=Ighv6-3 PE=4 SV=7;tr|A0A075B5T3|A0A075B5T3_MOUSE Immunoglobulin heavy variable 6-6 (Fragment) OS=Mus musculus OX=10090 GN=Ighv6-6 PE=4 SV=1;sp|P01800|HV	13.259	0	8.9266	13.6	0	8154400	8154400	0	1019300	1019300	0	0	0	2	0	2				9	518	TRUE	567	1646	2965;2966	2965					-1;-1;-1;-1;-1;-1;-1;-1;-1
Q3THW5;P0C0S6;Q8R029;Q3UA95;P27661;Q64522;G3UWL7	Q3THW5;P0C0S6;Q8R029;Q3UA95;P27661	Histone H2A.V;Histone H2A.Z;Histone H2A;Histone H2AX	H2afv;H2afz;H2afx	sp|Q3THW5|H2AV_MOUSE Histone H2A.V OS=Mus musculus OX=10090 GN=H2az2 PE=1 SV=3;sp|P0C0S6|H2AZ_MOUSE Histone H2A.Z OS=Mus musculus OX=10090 GN=H2az1 PE=1 SV=2;tr|Q8R029|Q8R029_MOUSE Histone H2A OS=Mus musculus OX=10090 GN=H2az2 PE=2 SV=1;tr|Q3UA95|Q3UA95_MO	13.509	0	38.678	31.2	7	1780500000	1529700000	250860000	356110000	305940000	50172000	0	0	10	16	26				164	29;91;284;370	True;True;True;True	33;100;315;405	65;66;67;68;69;70;71;72;73;74;228;772;1265;1266;1267	102;103;104;105;106;107;108;109;110;111;112;113;114;115;116;117;118;119;370;1399;2337;2338;2339;2340;2341;2342	107;370;1399;2342					-1;-1;-1;-1;-1;-1;-1
Q6ZWY9;Q64478;P10853;P10854;Q64475;Q64525;Q8CGP2;Q8CGP1;Q8CBB6;Q9D2U9;P70696;Q8CGP0;Q64524	Q6ZWY9;Q64478;P10853;P10854;Q64475;Q64525;Q8CGP2;Q8CGP1;Q8CBB6;Q9D2U9;P70696;Q8CGP0;Q64524	Histone H2B type 1-C/E/G;Histone H2B type 1-H;Histone H2B type 1-F/J/L;Histone H2B type 1-M;Histone H2B type 1-B;Histone H2B type 2-B;Histone H2B type 1-P;Histone H2B type 1-K;Histone H2B;Histone H2B type 3-A;Histone H2B type 1-A;Histone H2B type 3-B;Histone H2B type 2-E	Hist1h2bc;Hist1h2bh;Hist1h2bf;Hist1h2bm;Hist1h2bb;Hist2h2bb;Hist1h2bp;Hist1h2bk;Hist1h2br;Hist3h2ba;Hist1h2ba;Hist3h2bb;Hist2h2be	sp|Q6ZWY9|H2B1C_MOUSE Histone H2B type 1-C/E/G OS=Mus musculus OX=10090 GN=H2bc4 PE=1 SV=3;sp|Q64478|H2B1H_MOUSE Histone H2B type 1-H OS=Mus musculus OX=10090 GN=H2bc9 PE=1 SV=3;sp|P10853|H2B1F_MOUSE Histone H2B type 1-F/J/L OS=Mus musculus OX=10090 GN=H2b	13.906	0	51.689	27	33.3	1996300000	1648300000	348010000	285190000	235470000	49716000	1193000000	5882100000	19	26	45				167	55;199;223;457;568;786	True;True;True;True;True;True	61;62;63;221;248;499;618;875	137;138;139;140;141;533;572;1501;1502;1759;1760;1761;1762;1763;2567;2568;2569;2570;2571	221;222;223;224;225;226;227;228;229;230;231;232;906;907;908;909;910;911;912;913;914;962;963;964;965;2721;2722;3135;3136;3137;3138;3139;3140;3141;3142;4535;4536;4537;4538;4539;4540;4541;4542;4543;4544	224;909;962;2721;3142;4543		142;143		60;63	-1;-1;-1;-1;-1;-1;-1;-1;-1;-1;-1;-1;-1
Q64523;Q6GSS7;Q8CGP5;C0HKE8;C0HKE1;C0HKE2;C0HKE3;C0HKE4;C0HKE5;C0HKE6;A0A0N4SV66;C0HKE7;Q8CGP6;Q8CGP4;Q8BFU2;Q8R1M2;Q8CGP7;C0HKE9	Q64523;Q6GSS7;Q8CGP5;C0HKE8;C0HKE1;C0HKE2;C0HKE3;C0HKE4;C0HKE5;C0HKE6;A0A0N4SV66;C0HKE7;Q8CGP6;Q8CGP4;Q8BFU2;Q8R1M2;Q8CGP7;C0HKE9	Histone H2A type 2-C;Histone H2A type 2-A;Histone H2A type 1-F;Histone H2A type 1-H;Histone H2A;Histone H2A type 3;Histone H2A.J;Histone H2A type 1-K	Hist2h2ac;Hist2h2aa1;Hist1h2af;Hist1h2ah;Hist1h2aa;Hist3h2a;H2afj;Hist1h2ak	sp|Q64523|H2A2C_MOUSE Histone H2A type 2-C OS=Mus musculus OX=10090 GN=H2ac20 PE=1 SV=3;sp|Q6GSS7|H2A2A_MOUSE Histone H2A type 2-A OS=Mus musculus OX=10090 GN=Hist2h2aa1 PE=1 SV=3;sp|Q8CGP5|H2A1F_MOUSE Histone H2A type 1-F OS=Mus musculus OX=10090 GN=Hist1	13.988	0	14.582	35.7	7	711590000	711590000	0	142320000	142320000	0	0	0	3	0	3				218	29;370;661;1098	False;False;True;True	33;405;726;1217	65;66;67;68;69;70;71;72;73;74;1265;1266;1267;2027;3673;3674	102;103;104;105;106;107;108;109;110;111;112;113;114;115;116;117;118;119;2337;2338;2339;2340;2341;2342;3624;6360;6361	107;2342;3624;6361					-1;-1;-1;-1;-1;-1;-1;-1;-1;-1;-1;-1;-1;-1;-1;-1;-1;-1
P04117	P04117	Fatty acid-binding protein, adipocyte	Fabp4	sp|P04117|FABP4_MOUSE Fatty acid-binding protein, adipocyte OS=Mus musculus OX=10090 GN=Fabp4 PE=1 SV=3	14.65	0	11.11	16.7	0	4286600	4286600	0	535830	535830	0	0	0	2	0	2				159	104;538	True;True	115;587	250;1688	408;3030	408;3030					-1
Q91VB8;P01942	Q91VB8;P01942	Hemoglobin subunit alpha	haemaglobin alpha 2;Hba	tr|Q91VB8|Q91VB8_MOUSE Alpha globin 1 OS=Mus musculus OX=10090 GN=Hba-a1 PE=1 SV=1;sp|P01942|HBA_MOUSE Hemoglobin subunit alpha OS=Mus musculus OX=10090 GN=Hba PE=1 SV=2	15.112	0	82.925	53.5	4.9	556010000	546120000	9887900	69501000	68265000	1236000	0	0	15	0	15				230	398;641;1017;1020;1037	True;True;True;True;True	434;700;701;1127;1130;1149	1329;1330;1936;1937;1938;3443;3444;3445;3446;3449;3511;3512	2432;2433;2434;3468;3469;3470;3471;5956;5957;5958;5959;5960;5961;5965;6088;6089	2434;3471;5957;5965;6089		187		33	-1;-1
P68433;P84244;P84228;E0CZ27;F8WI35;A0A1W2P768;P02301;E0CYN1;E0CYR7	P68433;P84244;P84228;E0CZ27;F8WI35;A0A1W2P768;P02301;E0CYN1;E0CYR7	Histone H3.1;Histone H3.3;Histone H3.2;Histone H3;Histone H3.3C	Hist1h3a;H3f3a;Hist1h3b;H3f3c	sp|P68433|H31_MOUSE Histone H3.1 OS=Mus musculus OX=10090 GN=H3c1 PE=1 SV=2;sp|P84244|H33_MOUSE Histone H3.3 OS=Mus musculus OX=10090 GN=H3-3a PE=1 SV=2;sp|P84228|H32_MOUSE Histone H3.2 OS=Mus musculus OX=10090 GN=H3c2 PE=1 SV=2;tr|E0CZ27|E0CZ27_MOUSE Hist	15.404	0	41.864	16.9	23.5	1208200000	1091100000	117110000	302060000	272780000	29277000	0	0	3	11	14				43	196;475;483;918;1157	True;True;True;True;True	218;519;527;1016;1280	488;489;490;1535;1536;1537;1538;1552;3058;3059;3060;3061;3062;3888	810;811;812;2768;2769;2770;2771;2772;2773;2774;2790;5342;5343;5344;5345;5346;6752	810;2770;2790;5342;6752	4;5		19;24		-1;-1;-1;-1;-1;-1;-1;-1;-1
A8DUK4;P02088;E9Q223;P02089;CON__Q3SX09;P02104;CON__P02070	A8DUK4;P02088;E9Q223	Hemoglobin subunit beta-1	Hbbt1;Hbb-b1;Hbb-bs	tr|A8DUK4|A8DUK4_MOUSE Beta-globin OS=Mus musculus OX=10090 GN=Hbb-bs PE=1 SV=1;sp|P02088|HBB1_MOUSE Hemoglobin subunit beta-1 OS=Mus musculus OX=10090 GN=Hbb-b1 PE=1 SV=2;tr|E9Q223|E9Q223_MOUSE Hemoglobin, beta adult s chain (Fragment) OS=Mus musculus OX=	15.748	0	105.9	61.9	15.6	704700000	668240000	36465000	64064000	60749000	3315000	453950000	915860000	15	10	25				64	124;540;577;1055;1075;1104;1139	True;True;True;True;True;True;True	135;589;631;1169;1194;1224;1260;1261	290;1691;1692;1786;1787;3543;3544;3589;3590;3591;3592;3593;3692;3852;3853;3854	493;3033;3034;3035;3181;3182;3183;6130;6131;6209;6210;6211;6212;6213;6214;6215;6216;6217;6218;6392;6700;6701;6702;6703;6704	493;3034;3181;6131;6209;6392;6703		28		56	-1;-1;-1;-1;-1;-1;-1
P04247;A0A2R8W6F8;A0A2R8VK58	P04247;A0A2R8W6F8	Myoglobin	Mb	sp|P04247|MYG_MOUSE Myoglobin OS=Mus musculus OX=10090 GN=Mb PE=1 SV=3;tr|A0A2R8W6F8|A0A2R8W6F8_MOUSE Myoglobin OS=Mus musculus OX=10090 GN=Mb PE=1 SV=1	17.069	0	25.342	27.9	0	84290000	84290000	0	12041000	12041000	0	0	0	4	0	4				160	325;378;954	True;True;True	358;414;1053	1053;1283;1284;3164	1914;2369;2370;5511	1914;2370;5511					-1;-1;-1
Q7TMF3;A0A0R4J275;F6RBR6	Q7TMF3;A0A0R4J275;F6RBR6	NADH dehydrogenase [ubiquinone] 1 alpha subcomplex subunit 12	Ndufa12	sp|Q7TMF3|NDUAC_MOUSE NADH dehydrogenase [ubiquinone] 1 alpha subcomplex subunit 12 OS=Mus musculus OX=10090 GN=Ndufa12 PE=1 SV=2;tr|A0A0R4J275|A0A0R4J275_MOUSE NADH dehydrogenase [ubiquinone] 1 alpha subcomplex subunit 12 OS=Mus musculus OX=10090 GN=Ndufa	17.086	0	14.378	20	0	11801000	11801000	0	1311300	1311300	0	0	0	2	0	2				29	263;344	True;True	294;379	691;1145	1183;2097	1183;2097					-1;-1;-1
P62301;Q921R2;A0A0U1RQ71	P62301;Q921R2;A0A0U1RQ71	40S ribosomal protein S13	Rps13	sp|P62301|RS13_MOUSE 40S ribosomal protein S13 OS=Mus musculus OX=10090 GN=Rps13 PE=1 SV=2;tr|Q921R2|Q921R2_MOUSE 40S ribosomal protein S13 OS=Mus musculus OX=10090 GN=Rps13 PE=1 SV=1;tr|A0A0U1RQ71|A0A0U1RQ71_MOUSE 40S ribosomal protein S13 OS=Mus musculus	17.222	0	13.951	15.2	0	3172900	3172900	0	352550	352550	0	0	0	2	0	2				191	317;458	True;True	348;500	1041;1503	1899;2723	1899;2723					-1;-1;-1
Q01768;E9PZF0;P15532;Q5NC80;Q5NC79	Q01768;E9PZF0;P15532;Q5NC80	Nucleoside diphosphate kinase B;Nucleoside diphosphate kinase;Nucleoside diphosphate kinase A	Nme2;Gm20390;Nme1	sp|Q01768|NDKB_MOUSE Nucleoside diphosphate kinase B OS=Mus musculus OX=10090 GN=Nme2 PE=1 SV=1;tr|E9PZF0|E9PZF0_MOUSE Nucleoside diphosphate kinase OS=Mus musculus OX=10090 GN=Gm20390 PE=3 SV=1;sp|P15532|NDKA_MOUSE Nucleoside diphosphate kinase A OS=Mus m	17.363	0	21.411	28.3	0	173750000	173750000	0	15795000	15795000	0	0	0	9	0	9				132	679;948;1074	True;True;True	750;1047;1192;1193	2130;2131;3147;3148;3587;3588	3840;3841;3842;5473;5474;5475;5476;6207;6208	3841;5474;6207		118		90	-1;-1;-1;-1;-1
E9PWG4;A0A087WRZ7;P09542;P09541;A0A0G2JDM3;A0A0G2JDW2;A2A6Q8;Q9CZ19	E9PWG4		Myl1	tr|E9PWG4|E9PWG4_MOUSE Myosin light chain 1/3, skeletal muscle isoform OS=Mus musculus OX=10090 GN=Myl1 PE=1 SV=1	17.689	0	53.301	53.4	29.2	473890000	421530000	52351000	43080000	38321000	4759200	66974000	720560000	14	9	23				130	45;46;150;383;439;843;1041;1066	True;True;True;True;True;True;True;True	49;50;163;419;479;937;1153;1180;1181	119;120;121;122;348;1292;1472;1473;1474;2710;2711;3518;3567;3568;3569;3570	193;194;195;196;197;198;199;577;578;2378;2664;2665;2666;2667;2668;4755;4756;6097;6171;6172;6173;6174;6175	193;199;577;2378;2665;4755;6097;6174		116		59	-1;-1;-1;-1;-1;-1;-1;-1
P97457;A0A0U1RP93;A0A0U1RQ36;F6ULR7	P97457;A0A0U1RP93	Myosin regulatory light chain 2, skeletal muscle isoform	Mylpf	sp|P97457|MLRS_MOUSE Myosin regulatory light chain 2, skeletal muscle isoform OS=Mus musculus OX=10090 GN=Mylpf PE=1 SV=3;tr|A0A0U1RP93|A0A0U1RP93_MOUSE Myosin regulatory light chain 2, skeletal muscle isoform OS=Mus musculus OX=10090 GN=Mylpf PE=1 SV=1	18.955	0	118.24	68.6	11.8	1534300000	1506900000	27404000	139480000	136990000	2491300	0	0	36	4	40				200	25;125;181;182;272;280;472;545;589;665;676;677;704;748	True;True;True;True;True;True;True;True;True;True;True;True;True;True	28;29;136;202;203;303;311;515;595;643;644;730;747;748;783;784;836	55;56;57;58;291;292;454;455;456;703;765;766;767;768;1524;1525;1701;1702;1835;1836;2033;2125;2126;2127;2128;2273;2274;2406;2407	83;84;85;86;87;88;494;495;496;767;768;769;1204;1388;1389;1390;1391;1392;1393;1394;1395;2750;2751;3046;3047;3048;3286;3287;3631;3835;3836;3837;3838;4065;4066;4067;4068;4069;4264;4265;4266;4267	88;496;767;768;1204;1390;2751;3048;3287;3631;3835;3838;4066;4267		160;161;162		21;71;139	-1;-1;-1;-1
P19783	P19783	Cytochrome c oxidase subunit 4 isoform 1, mitochondrial	Cox4i1	sp|P19783|COX41_MOUSE Cytochrome c oxidase subunit 4 isoform 1, mitochondrial OS=Mus musculus OX=10090 GN=Cox4i1 PE=1 SV=2	19.53	0	13.243	17.8	10.7	47495000	44433000	3062200	4317700	4039300	278380	0	0	5	3	8				173	173;833	True;True	191;927	412;413;414;2692	692;693;694;695;696;697;4727;4728	696;4728					-1

### Sheet: iBAQ
Protein Names	iBAQ WT	iBAQ Fam210aMKO
Histone H4	66437000	610070000
S100a14	0	7467400
PVALB	0	10751000
CISD1	0	6299200
RPL30	153950	1183900
TCEB2	0	3850200
FABP4	0	535830
Histone H3	29277000	272780000
NDUFA12	0	1311300
RPS13	0	352550
NME2	0	15795000
MYL1	4759200	38321000
COX4I1	278380	4039300
