## Supplementary material for "FAM210A mediates an inter-organelle crosstalk essential for protein synthesis and muscle growth in mouse": Fam210a-IPMS

### Sheet: Despcription
Dataset:
FAM210A/IgG antibody pull down from mitochondrial proteins

### Sheet: Sheet1
			IgG-1	IgG-2	IgG-3		FAM210A-1	FAM210A-2	FAM210A-3
Accession	Protein Name	Description	Abundance1	Abundance2	Abundance3		Abundance1	Abundance2	Abundance3
A0A0R4J094	FAHD2A	Fumarylacetoacetate hydrolase domain-containing protein 2A OS=Mus musculus GN=Fahd2a PE=1 SV=1	96441.2	7096.19	148529		206185	75547.7	153318
E9QPX3	NDUFS4	NADH dehydrogenase [ubiquinone] iron-sulfur protein 4, mitochondrial OS=Mus musculus GN=Ndufs4 PE=1 SV=1	267811	19438.7	156212		2.78202e+06	260302	1.95872e+06
O55126	GBAS	Protein NipSnap homolog 2 OS=Mus musculus GN=Gbas PE=1 SV=1	1.26831e+06	194955	794672		2.06035e+07	3.81191e+06	1.18413e+07
P20108	PRDX3	Thioredoxin-dependent peroxide reductase, mitochondrial OS=Mus musculus GN=Prdx3 PE=1 SV=1	847810	177760	1.10327e+06		1.60742e+06	181040	1.00683e+06
P35486	PDHA1	Pyruvate dehydrogenase E1 component subunit alpha, somatic form, mitochondrial OS=Mus musculus GN=Pdha1 PE=1 SV=1	284508	51550.1	620600		1.81246e+06	265470	1.47406e+06
P38647	HSPA9	Stress-70 protein, mitochondrial OS=Mus musculus GN=Hspa9 PE=1 SV=3	3.11791e+07	3.64725e+06	2.1573e+07		4.23864e+07	6.04187e+06	2.01625e+07
P42125	ECI1	Enoyl-CoA delta isomerase 1, mitochondrial OS=Mus musculus GN=Eci1 PE=1 SV=2	745133	295122	808978		3.51499e+06	541106	1.5721e+06
P45952	ACADM	Medium-chain specific acyl-CoA dehydrogenase, mitochondrial OS=Mus musculus GN=Acadm PE=1 SV=1	127105	14729.3	120565		3.19462e+06	317263	1.53462e+06
P48962	SLC25A4	ADP/ATP translocase 1 OS=Mus musculus GN=Slc25a4 PE=1 SV=4	1.24964e+07	1.42034e+06	1.24618e+07		2.26689e+08	4.55565e+07	1.16917e+08
P50544	ACADVL	Very long-chain specific acyl-CoA dehydrogenase, mitochondrial OS=Mus musculus GN=Acadvl PE=1 SV=3	1.03937e+06	184802	568252		5.97169e+06	1.29107e+06	3.07968e+06
P56379	2010107E04Rik	6.8 kDa mitochondrial proteolipid OS=Mus musculus GN=Mp68 PE=1 SV=1	262181	19001	246841		3.9939e+06	683727	2.23443e+06
P56480	ATP5B	ATP synthase subunit beta, mitochondrial OS=Mus musculus GN=Atp5b PE=1 SV=2	7.22857e+06	1.25014e+06	5.85097e+06		9.42782e+07	6.44908e+06	3.75746e+07
P63038	HSPD1	60 kDa heat shock protein, mitochondrial OS=Mus musculus GN=Hspd1 PE=1 SV=1	375910	53944	220704		5.32382e+06	764072	3.40539e+06
P97807	Fh1	Fumarate hydratase, mitochondrial OS=Mus musculus GN=Fh PE=1 SV=3	432621	84407.9	437074		905740	227616	713718
P99029	PRDX5	Peroxiredoxin-5, mitochondrial OS=Mus musculus GN=Prdx5 PE=1 SV=2	272464	27594.8	137184		800463	42445.3	309975
Q03265	ATP5A1	ATP synthase subunit alpha, mitochondrial OS=Mus musculus GN=Atp5a1 PE=1 SV=1	6.26322e+06	771141	5.42996e+06		1.02804e+08	9.60044e+06	4.1718e+07
Q60597	OGDH	2-oxoglutarate dehydrogenase, mitochondrial OS=Mus musculus GN=Ogdh PE=1 SV=3	503838	78114.4	850310		3.29361e+06	314698	2.07834e+06
Q60932	VDAC1	Voltage-dependent anion-selective channel protein 1 OS=Mus musculus GN=Vdac1 PE=1 SV=3	240691	7129.78	177644		1.23054e+07	12307.3	2.99594e+06
Q6NVE9	PPTC7	Protein phosphatase PTC7 homolog OS=Mus musculus GN=Pptc7 PE=1 SV=1	34183	5263.54	0.01		156266	42699.6	103505
Q6P8J7	CKMT2	Creatine kinase S-type, mitochondrial OS=Mus musculus GN=Ckmt2 PE=1 SV=1	1.78412e+06	241762	848258		3.01647e+06	265701	1.39584e+06
Q6PB66	LRPPRC	Leucine-rich PPR motif-containing protein, mitochondrial OS=Mus musculus GN=Lrpprc PE=1 SV=2	39783.4	0.01	39355		3.87864e+06	272559	1.70388e+06
Q8BH59	SLC25A12	Calcium-binding mitochondrial carrier protein Aralar1 OS=Mus musculus GN=Slc25a12 PE=1 SV=1	1.36847e+06	113232	1.63567e+06		5.79537e+07	4.55289e+06	2.59241e+07
Q8BKZ9	PDHX	Pyruvate dehydrogenase protein X component, mitochondrial OS=Mus musculus GN=Pdhx PE=1 SV=1	403348	55416.8	277638		1.20776e+06	136189	808052
Q8BMS1	HADHA	Trifunctional enzyme subunit alpha, mitochondrial OS=Mus musculus GN=Hadha PE=1 SV=1	667395	131700	632535		1.55649e+07	3.68868e+06	7.25446e+06
Q8BWT1	ACAA2	3-ketoacyl-CoA thiolase, mitochondrial OS=Mus musculus GN=Acaa2 PE=1 SV=3	220215	22669.3	207498		2.16985e+06	442269	913156
Q8K2B3	SDHA	Succinate dehydrogenase [ubiquinone] flavoprotein subunit, mitochondrial OS=Mus musculus GN=Sdha PE=1 SV=1	3.64101e+06	392085	5.01835e+06		1.1515e+07	1.48517e+06	6.99711e+06
Q8QZS1	HIBCH	3-hydroxyisobutyryl-CoA hydrolase, mitochondrial OS=Mus musculus GN=Hibch PE=1 SV=1	70963.5	26384.2	81831.2		118754	12824.7	44213.5
Q8QZT1	ACAT1	Acetyl-CoA acetyltransferase, mitochondrial OS=Mus musculus GN=Acat1 PE=1 SV=1	2.3233e+06	422801	2.0957e+06		1.38003e+07	4.01556e+06	7.14707e+06
Q91VA7	IDH3B	Isocitrate dehydrogenase [NAD] subunit, mitochondrial OS=Mus musculus GN=Idh3b PE=1 SV=1	1.55976e+06	124725	1.39962e+06		2.31018e+07	3.52429e+06	8.80875e+06
Q91VD9	NDUFS1	NADH-ubiquinone oxidoreductase 75 kDa subunit, mitochondrial OS=Mus musculus GN=Ndufs1 PE=1 SV=2	211854	9156.44	246795		6.06279e+06	397321	4.67885e+06
Q91VM9	PPA2	Inorganic pyrophosphatase 2, mitochondrial OS=Mus musculus GN=Ppa2 PE=1 SV=1	255033	34272.7	142681		422162	9229.64	299354
Q922B1	MACROD1	O-acetyl-ADP-ribose deacetylase MACROD1 OS=Mus musculus GN=Macrod1 PE=1 SV=2	21819.3	29085.3	73201.6		89428.2	65806	113228
Q922U2	KRT5	SWISS-PROT:Q922U2 Tax_Id=10090 Gene_Symbol=Krt5 Keratin, type II cytoskeletal 5	110805	4119.49	0.01		133058	0.01	279668
Q99JY0	HADHB	Trifunctional enzyme subunit beta, mitochondrial OS=Mus musculus GN=Hadhb PE=1 SV=1	392660	63967.5	510935		6.27944e+06	750549	3.87734e+06
Q99KI0	ACO2	Aconitate hydratase, mitochondrial OS=Mus musculus GN=Aco2 PE=1 SV=1	1.37763e+07	1.81243e+06	1.14588e+07		2.24615e+07	2.91943e+06	1.19877e+07
Q99LC5	ETFA	Electron transfer flavoprotein subunit alpha, mitochondrial OS=Mus musculus GN=Etfa PE=1 SV=2	895346	117098	743113		1.16932e+07	2.50876e+06	6.66056e+06
Q99MR8	MCCC1	Methylcrotonoyl-CoA carboxylase subunit alpha, mitochondrial OS=Mus musculus GN=Mccc1 PE=1 SV=2	99011.6	0.01	93537.8		1.28025e+06	116486	928937
Q9CQ62	DECR1	2,4-dienoyl-CoA reductase, mitochondrial OS=Mus musculus GN=Decr1 PE=1 SV=1	380114	58507.6	261105		831848	14219.5	556991
Q9CQA3	SDHB	Succinate dehydrogenase [ubiquinone] iron-sulfur subunit, mitochondrial OS=Mus musculus GN=Sdhb PE=1 SV=1	2.59143e+06	439168	2.46471e+06		8.37188e+06	1.319e+06	4.29447e+06
Q9CQQ7	ATP5F1	ATP synthase F(0) complex subunit B1, mitochondrial OS=Mus musculus GN=Atp5f1 PE=1 SV=1	236550	58131.1	196748		4.46317e+06	517892	1.63519e+06
Q9CQY6	UQCC2	Ubiquinol-cytochrome-c reductase complex assembly factor 2 OS=Mus musculus GN=Uqcc2 PE=1 SV=1	235848	0.01	158912		456261	22951.4	235196
Q9CRB9	CHCHD3	MICOS complex subunit Mic19 OS=Mus musculus GN=Chchd3 PE=1 SV=1	144891	4949	178064		2.64105e+06	27227	2.00171e+06
Q9CZ13	UQCRC1	Cytochrome b-c1 complex subunit 1, mitochondrial OS=Mus musculus GN=Uqcrc1 PE=1 SV=2	215195	13841.1	426112		1.00181e+06	123183	723751
Q9D051	PDHB	Pyruvate dehydrogenase E1 component subunit beta, mitochondrial OS=Mus musculus GN=Pdhb PE=1 SV=1	518041	48204	778346		7.39891e+06	1.03717e+06	5.01563e+06
Q9D172	D10Jhu81e	ES1 protein homolog, mitochondrial OS=Mus musculus GN=D10Jhu81e PE=1 SV=1	557229	50550.7	617218		1.04526e+06	65647.5	504156
Q9D2G2	DLST	Dihydrolipoyllysine-residue succinyltransferase component of 2-oxoglutarate dehydrogenase complex, mitochondrial OS=Mus musculus GN=Dlst PE=1 SV=1	1.16498e+06	174614	1.18934e+06		3.96643e+06	463119	1.77367e+06
Q9D6K8	FUNDC2	FUN14 domain-containing protein 2 OS=Mus musculus GN=Fundc2 PE=1 SV=1	231342	70113.5	176827		7.78142e+06	1.64823e+06	4.95687e+06
Q9D6R2	IDH3A	Isocitrate dehydrogenase [NAD] subunit alpha, mitochondrial OS=Mus musculus GN=Idh3a PE=1 SV=1	465381	90841.2	585981		5.86552e+06	767889	3.34653e+06
Q9DB20	ATP5O	ATP synthase subunit O, mitochondrial OS=Mus musculus GN=Atp5o PE=1 SV=1	411542	107796	230149		8.63701e+06	784911	2.73219e+06
Q9EQ20	ALDH6A1	Methylmalonate-semialdehyde dehydrogenase [acylating], mitochondrial OS=Mus musculus GN=Aldh6a1 PE=1 SV=1	86638	47735.1	180980		303233	176601	217570
Q9JK42	PDK2	[Pyruvate dehydrogenase (acetyl-transferring)] kinase isozyme 2, mitochondrial OS=Mus musculus GN=Pdk2 PE=1 SV=2	166009	27524.8	142801		1.31869e+06	233494	706037
Q9WUM5	SUCLG1	Succinate--CoA ligase [ADP/GDP-forming] subunit alpha, mitochondrial OS=Mus musculus GN=Suclg1 PE=1 SV=4	748472	85804.5	742442		3.55198e+06	701942	1.8944e+06
Q9Z0X1	AIFM1	Apoptosis-inducing factor 1, mitochondrial OS=Mus musculus GN=Aifm1 PE=1 SV=1	45024.6	39566.5	0.01		2.24047e+06	437935	956567
Q9Z1P6	NDUFA7	NADH dehydrogenase [ubiquinone] 1 alpha subcomplex subunit 7 OS=Mus musculus GN=Ndufa7 PE=1 SV=3	282706	23505.7	327621		2.02174e+06	219644	1.84598e+06
Q9Z2I9	SUCLA2	Succinate--CoA ligase [ADP-forming] subunit beta, mitochondrial OS=Mus musculus GN=Sucla2 PE=1 SV=2	2.05131e+06	120994	1.72753e+06		1.60915e+07	2.09271e+06	8.07706e+06
Q8BMF4	DLAT	Dihydrolipoyllysine-residue acetyltransferase component of pyruvate dehydrogenase complex, mitochondrial OS=Mus musculus GN=Dlat PE=1 SV=2	1.70506e+06	127614	1.16518e+06		0.01	0.01	0.01
A2AQR0	GPD2	Glycerol-3-phosphate dehydrogenase OS=Mus musculus GN=Gpd2 PE=1 SV=1	1.66861e+06	413856	1.29479e+06		0.01	0.01	0.01
Q99LC3	NDUFA10	NADH dehydrogenase [ubiquinone] 1 alpha subcomplex subunit 10, mitochondrial OS=Mus musculus GN=Ndufa10 PE=1 SV=1	364504	55174.8	659575		0.01	0.01	0.01
Q91VR2	ATP5C1	ATP synthase subunit gamma, mitochondrial OS=Mus musculus GN=Atp5c1 PE=1 SV=1	356357	8643.9	292204		0.01	0.01	0.01
Q9D3D9	ATP5D	ATP synthase subunit delta, mitochondrial OS=Mus musculus GN=Atp5d PE=1 SV=1	457960	53635.5	321693		0.01	0.01	0.01
Q9DCW4	ETFB	Electron transfer flavoprotein subunit beta OS=Mus musculus GN=Etfb PE=1 SV=3	842623	98800.4	466241		0.01	0.01	0.01
P17751	TPI1	Triosephosphate isomerase OS=Mus musculus GN=Tpi1 PE=1 SV=4	225348	288929	254236		0.01	0.01	0.01
Q8BGT5	GPT2	Alanine aminotransferase 2 OS=Mus musculus GN=Gpt2 PE=1 SV=1	64177.6	0.01	96802.9		0.01	0.01	0.01
Q8BH95	ECHS1	Enoyl-CoA hydratase, mitochondrial OS=Mus musculus GN=Echs1 PE=1 SV=1	371375	67785.7	300251		0.01	0.01	0.01
Q9CYR0	SSBP1	Single-stranded DNA-binding protein, mitochondrial OS=Mus musculus GN=Ssbp1 PE=1 SV=1	78990.6	0.01	71587.3		0.01	0.01	0.01
Q8CAK1	IBA57	Putative transferase CAF17 homolog, mitochondrial OS=Mus musculus GN=Iba57 PE=1 SV=1	49926	12164.1	52775		0.01	0.01	0.01
P05202	GOT2	Aspartate aminotransferase, mitochondrial OS=Mus musculus GN=Got2 PE=1 SV=1	118711	19720.8	71774.5		0.01	0.01	0.01
Q9CXI0	COQ5	2-methoxy-6-polyprenyl-1,4-benzoquinol methylase, mitochondrial OS=Mus musculus GN=Coq5 PE=1 SV=2	24285.1	4817.3	57794		0.01	0.01	0.01
Q9DCB8	ISCA2	Iron-sulfur cluster assembly 2 homolog, mitochondrial OS=Mus musculus GN=Isca2 PE=1 SV=2	182757	28981.4	184826		0.01	0.01	0.01
Q99L13	HIBADH	3-hydroxyisobutyrate dehydrogenase, mitochondrial OS=Mus musculus GN=Hibadh PE=1 SV=1	0.01	5578.08	0.01		0.01	0.01	0.01
P52503	NDUFS6	NADH dehydrogenase [ubiquinone] iron-sulfur protein 6, mitochondrial OS=Mus musculus GN=Ndufs6 PE=1 SV=2	299672	68461.2	407974		0.01	0.01	0.01
E9Q800	IMMT	MICOS complex subunit MIC60 OS=Mus musculus GN=Immt PE=1 SV=1	415538	13675.4	299502		0.01	0.01	0.01
Q8CC88	VWA8	von Willebrand factor A domain-containing protein 8 OS=Mus musculus GN=Vwa8 PE=1 SV=2	0.01	0.01	0.01		1.03926e+08	1.08157e+07	5.51998e+07
Q8BFR5	TUFM	Elongation factor Tu, mitochondrial OS=Mus musculus GN=Tufm PE=1 SV=1	0.01	0.01	0.01		2.07226e+07	2.21549e+06	9.63499e+06
Q9Z2I8	SUCLG2	Succinate--CoA ligase [GDP-forming] subunit beta, mitochondrial OS=Mus musculus GN=Suclg2 PE=1 SV=3	0.01	0.01	0.01		4.59231e+06	767569	2.98633e+06
Q8BGY7	FAM210A	Protein FAM210A OS=Mus musculus GN=Fam210a PE=1 SV=1	0.01	0.01	0.01		6.2828e+07	8.91174e+06	4.20492e+07
Q9CR62	SLC25A11	Mitochondrial 2-oxoglutarate/malate carrier protein OS=Mus musculus GN=Slc25a11 PE=1 SV=3	0.01	0.01	0.01		7.18133e+06	984386	3.40359e+06
Q9DBN5	LONP2	Lon protease homolog 2, peroxisomal OS=Mus musculus GN=Lonp2 PE=1 SV=1	0.01	0.01	0.01		2.47972e+06	99262.3	1.71671e+06
Q9CQN1	TRAP1	Heat shock protein 75 kDa, mitochondrial OS=Mus musculus GN=Trap1 PE=1 SV=1	0.01	0.01	0.01		1.64755e+06	95178.1	1.04134e+06
Q924X2	CPT1B	Carnitine O-palmitoyltransferase 1, muscle isoform OS=Mus musculus GN=Cpt1b PE=1 SV=1	0.01	0.01	0.01		8.46313e+06	1.36515e+06	4.7531e+06
P47738	ALDH2	Aldehyde dehydrogenase, mitochondrial OS=Mus musculus GN=Aldh2 PE=1 SV=1	0.01	0.01	0.01		997232	360760	657153
Q9DB77	Uqcrc2	Cytochrome b-c1 complex subunit 2, mitochondrial OS=Mus musculus GN=Uqcrc2 PE=1 SV=1	0.01	0.01	0.01		1.44395e+06	154882	1.33846e+06
Q8JZQ2	AFG3L2	AFG3-like protein 2 OS=Mus musculus GN=Afg3l2 PE=1 SV=1	0.01	0.01	0.01		1.60056e+06	165011	502924
P50171	H2-Ke6	Estradiol 17-beta-dehydrogenase 8 OS=Mus musculus GN=Hsd17b8 PE=1 SV=2	0.01	0.01	0.01		587304	125790	405515
Q60930	VDAC2	Voltage-dependent anion-selective channel protein 2 OS=Mus musculus GN=Vdac2 PE=1 SV=2	0.01	0.01	0.01		3.02786e+06	152425	1.60998e+06
Q9DBL1	ACADSB	Short/branched chain specific acyl-CoA dehydrogenase, mitochondrial OS=Mus musculus GN=Acadsb PE=1 SV=1	0.01	0.01	0.01		1.47622e+06	298583	741723
P53395	DBT	Lipoamide acyltransferase component of branched-chain alpha-keto acid dehydrogenase complex, mitochondrial OS=Mus musculus GN=Dbt PE=1 SV=2	0.01	0.01	0.01		176001	222844	270773
Q9R112	SQRDL	Sulfide:quinone oxidoreductase, mitochondrial OS=Mus musculus GN=Sqrdl PE=1 SV=3	0.01	0.01	0.01		1.35942e+06	209411	400896
Q60936	COQ8A	Atypical kinase COQ8A, mitochondrial OS=Mus musculus GN=Coq8a PE=1 SV=2	0.01	0.01	0.01		4.07435e+06	434922	1.54002e+06
Q9Z2I0	LETM1	LETM1 and EF-hand domain-containing protein 1, mitochondrial OS=Mus musculus GN=Letm1 PE=1 SV=1	0.01	0.01	0.01		955749	240298	222764
Q3ULD5	MCCC2	Methylcrotonoyl-CoA carboxylase beta chain, mitochondrial OS=Mus musculus GN=Mccc2 PE=1 SV=1	0.01	0.01	0.01		230259	92328.8	327754
Q925I1	ATAD3A	ATPase family AAA domain-containing protein 3 OS=Mus musculus GN=Atad3 PE=1 SV=1	0.01	0.01	0.01		813556	37888.1	450723
Q9ERS2	NDUFA13	NADH dehydrogenase [ubiquinone] 1 alpha subcomplex subunit 13 OS=Mus musculus GN=Ndufa13 PE=1 SV=3	0.01	0.01	0.01		2.13655e+06	236352	1.71688e+06
O35857	TIMM44	Mitochondrial import inner membrane translocase subunit TIM44 OS=Mus musculus GN=Timm44 PE=1 SV=2	0.01	0.01	0.01		539590	61346.4	290249
Q9DB15	MRPL12	39S ribosomal protein L12, mitochondrial OS=Mus musculus GN=Mrpl12 PE=1 SV=2	0.01	0.01	0.01		1.95912e+06	343613	1.19551e+06
Q8BMS4	COQ3	Ubiquinone biosynthesis O-methyltransferase, mitochondrial OS=Mus musculus GN=Coq3 PE=1 SV=1	0.01	0.01	0.01		2.76128e+06	394983	1.5773e+06
Q9D6J6	NDUFV2	NADH dehydrogenase [ubiquinone] flavoprotein 2, mitochondrial OS=Mus musculus GN=Ndufv2 PE=1 SV=2	0.01	0.01	0.01		2.79091e+06	444689	1.44977e+06
O70571	PDK4	[Pyruvate dehydrogenase (acetyl-transferring)] kinase isozyme 4, mitochondrial OS=Mus musculus GN=Pdk4 PE=1 SV=1	0.01	0.01	0.01		950724	48941.7	508909
Q61102	ABCB7	ATP-binding cassette sub-family B member 7, mitochondrial OS=Mus musculus GN=Abcb7 PE=1 SV=3	0.01	0.01	0.01		598907	74826.1	356022
Q7TMF3	NDUFA12	NADH dehydrogenase [ubiquinone] 1 alpha subcomplex subunit 12 OS=Mus musculus GN=Ndufa12 PE=1 SV=2	0.01	0.01	0.01		916804	213483	1.28438e+06
Q9CPP6	NDUFA5	NADH dehydrogenase [ubiquinone] 1 alpha subcomplex subunit 5 OS=Mus musculus GN=Ndufa5 PE=1 SV=3	0.01	0.01	0.01		1.21058e+06	160518	1.0318e+06
Q6XPS7	tha1	L-threonine aldolase OS=Mus musculus GN=Tha1 PE=1 SV=1	0.01	0.01	0.01		317721	36803.7	124493
Q9WVL0	GSTZ1	Maleylacetoacetate isomerase OS=Mus musculus GN=Gstz1 PE=1 SV=1	0.01	0.01	0.01		663658	52559.8	258922
Q9Z1J3	NFS1	Cysteine desulfurase, mitochondrial OS=Mus musculus GN=Nfs1 PE=1 SV=3	0.01	0.01	0.01		1.09539e+06	24983.7	472268
Q78IK4	APOOL	MICOS complex subunit Mic27 OS=Mus musculus GN=Apool PE=1 SV=1	0.01	0.01	0.01		353230	157394	210630
P54071	IDH2	Isocitrate dehydrogenase [NADP], mitochondrial OS=Mus musculus GN=Idh2 PE=1 SV=3	0.01	0.01	0.01		441647	215739	196362
Q9CQ92	FIS1	Mitochondrial fission 1 protein OS=Mus musculus GN=Fis1 PE=1 SV=1	0.01	0.01	0.01		252840	21715.9	79710.4
Q9CQR4	ACOT13	Acyl-coenzyme A thioesterase 13 OS=Mus musculus GN=Acot13 PE=1 SV=1	0.01	0.01	0.01		993069	373879	508197
Q9CQC7	NDUFB4	NADH dehydrogenase [ubiquinone] 1 beta subcomplex subunit 4 OS=Mus musculus GN=Ndufb4 PE=1 SV=3	0.01	0.01	0.01		344286	50056.4	459095
Q91VT4	CBR4	Carbonyl reductase family member 4 OS=Mus musculus GN=Cbr4 PE=1 SV=2	0.01	0.01	0.01		185670	51086	168807
Q99JB2	STOML2	Stomatin-like protein 2, mitochondrial OS=Mus musculus GN=Stoml2 PE=1 SV=1	0.01	0.01	0.01		190448	3733.05	89026.8
Q9CR68	Uqcrfs1	Cytochrome b-c1 complex subunit Rieske, mitochondrial OS=Mus musculus GN=Uqcrfs1 PE=1 SV=1	0.01	0.01	0.01		1.31049e+06	64071.9	1.48821e+06
Q62425	NDUFA4	Cytochrome c oxidase subunit NDUFA4 OS=Mus musculus GN=Ndufa4 PE=1 SV=2	0.01	0.01	0.01		3.78646e+07	5.81548e+06	1.93582e+07
Q9D0M3	Cyc1	Cytochrome c1, heme protein, mitochondrial OS=Mus musculus GN=Cyc1 PE=1 SV=1	0.01	0.01	0.01		1.84285e+06	73212.5	767387
Q2TPA8	HSDL2	Hydroxysteroid dehydrogenase-like protein 2 OS=Mus musculus GN=Hsdl2 PE=1 SV=1	0.01	0.01	0.01		263451	20769.2	230352
Q9DCX2	ATP5H	ATP synthase subunit d, mitochondrial OS=Mus musculus GN=Atp5h PE=1 SV=3	0.01	0.01	0.01		1.52395e+07	1.77959e+06	5.25195e+06
Q99M87	DNAJA3	DnaJ homolog subfamily A member 3, mitochondrial OS=Mus musculus GN=Dnaja3 PE=1 SV=1	0.01	0.01	0.01		389090	305452	201254
Q811U4	MFN1	Mitofusin-1 OS=Mus musculus GN=Mfn1 PE=1 SV=3	0.01	0.01	0.01		152688	22762.4	20332.2
Q91YT0	NDUFV1	NADH dehydrogenase [ubiquinone] flavoprotein 1, mitochondrial OS=Mus musculus GN=Ndufv1 PE=1 SV=1	0.01	0.01	0.01		2.24392e+06	208371	1.65506e+06
Q9CQN7	MRPL41	39S ribosomal protein L41, mitochondrial OS=Mus musculus GN=Mrpl41 PE=1 SV=1	0.01	0.01	0.01		52407.3	380176	110396
Q06185	Atp5k	ATP synthase subunit e, mitochondrial OS=Mus musculus GN=Atp5i PE=1 SV=2	0.01	0.01	0.01		2.41557e+06	75193.8	497906
P03930	ATP8	ATP synthase protein 8 OS=Mus musculus GN=Mtatp8 PE=1 SV=1	0.01	0.01	0.01		3.04303e+06	235510	1.47071e+06
Q9DC69	NDUFA9	NADH dehydrogenase [ubiquinone] 1 alpha subcomplex subunit 9, mitochondrial OS=Mus musculus GN=Ndufa9 PE=1 SV=2	0.01	0.01	0.01		370628	176464	135609
Q9CQ75	NDUFA2	NADH dehydrogenase [ubiquinone] 1 alpha subcomplex subunit 2 OS=Mus musculus GN=Ndufa2 PE=1 SV=3	0.01	0.01	0.01		3.90696e+06	333212	2.48449e+06
Q8R2Q4	GFM2	Ribosome-releasing factor 2, mitochondrial OS=Mus musculus GN=Gfm2 PE=1 SV=2	0.01	0.01	0.01		140821	30072	96004.2
P38060	HMGCL	Hydroxymethylglutaryl-CoA lyase, mitochondrial OS=Mus musculus GN=Hmgcl PE=1 SV=2	0.01	0.01	0.01		350408	68826.9	225872
Q921S7	MRPL37	39S ribosomal protein L37, mitochondrial OS=Mus musculus GN=Mrpl37 PE=1 SV=1	0.01	0.01	0.01		97425.9	5830.05	76626.5
Q91WS0	CISD1	CDGSH iron-sulfur domain-containing protein 1 OS=Mus musculus GN=Cisd1 PE=1 SV=1	0.01	0.01	0.01		630123	15267.9	300351
Q544X6	FECH	Ferrochelatase OS=Mus musculus GN=Fech PE=1 SV=1	0.01	0.01	0.01		581294	54903.5	358460
Q9CQZ5	NDUFA6	NADH dehydrogenase [ubiquinone] 1 alpha subcomplex subunit 6 OS=Mus musculus GN=Ndufa6 PE=1 SV=1	0.01	0.01	0.01		1.53604e+06	124726	1.05872e+06
Q8CEE7	RDH13	Retinol dehydrogenase 13 OS=Mus musculus GN=Rdh13 PE=1 SV=1	0.01	0.01	0.01		189273	18091.5	75960.6
Q80XN0	BDH1	D-beta-hydroxybutyrate dehydrogenase, mitochondrial OS=Mus musculus GN=Bdh1 PE=1 SV=2	0.01	0.01	0.01		802667	74965.7	289434
Q9EP89	LACTB	Serine beta-lactamase-like protein LACTB, mitochondrial OS=Mus musculus GN=Lactb PE=1 SV=1	0.01	0.01	0.01		30662.4	10513.4	27967.5
Q9D023	MPC2	Mitochondrial pyruvate carrier 2 OS=Mus musculus GN=Mpc2 PE=1 SV=1	0.01	0.01	0.01		3.81663e+06	280304	180756
Q8BK72	MRPS27	28S ribosomal protein S27, mitochondrial OS=Mus musculus GN=Mrps27 PE=1 SV=2	0.01	0.01	0.01		110391	5070.98	68701
Q8VE95	C030006K11Rik	UPF0598 protein C8orf82 homolog OS=Mus musculus PE=1 SV=1	0.01	0.01	0.01		174569	18371.5	68828.1
Q8R0F8	FAHD1	Acylpyruvase FAHD1, mitochondrial OS=Mus musculus GN=Fahd1 PE=1 SV=2	0.01	0.01	0.01		97701.7	6012.69	60004.9
Q9JLR9	HIGD1A	HIG1 domain family member 1A, mitochondrial OS=Mus musculus GN=Higd1a PE=1 SV=1	0.01	0.01	0.01		463657	38066.9	341327
Q505D7	OPA3	Optic atrophy 3 protein homolog OS=Mus musculus GN=Opa3 PE=1 SV=1	0.01	0.01	0.01		816213	67228.1	421649
Q8K3J1	NDUFS8	NADH dehydrogenase [ubiquinone] iron-sulfur protein 8, mitochondrial OS=Mus musculus GN=Ndufs8 PE=1 SV=1	0.01	0.01	0.01		1.10375e+06	47169.9	850973
Q5RL20	MRPL43	39S ribosomal protein L43, mitochondrial OS=Mus musculus GN=Mrpl43 PE=1 SV=1	0.01	0.01	0.01		0.01	3884.33	8493.98
Q3U125	FAM213A	Redox-regulatory protein FAM213A OS=Mus musculus GN=Fam213a PE=1 SV=1	0.01	0.01	0.01		51944.7	17536.1	20169.3
Q8BK30	NDUFV3	NADH dehydrogenase [ubiquinone] flavoprotein 3, mitochondrial OS=Mus musculus GN=Ndufv3 PE=1 SV=1	0.01	0.01	0.01		879739	140004	429265
Q9CPY7	LAP3	Cytosol aminopeptidase OS=Mus musculus GN=Lap3 PE=1 SV=3	0.01	0.01	0.01		42376.1	7273.12	24962.2
Q9CQ40	MRPL49	39S ribosomal protein L49, mitochondrial OS=Mus musculus GN=Mrpl49 PE=1 SV=1	0.01	0.01	0.01		147020	0.01	52072
Q921H9	COA7	Cytochrome c oxidase assembly factor 7 OS=Mus musculus GN=Coa7 PE=1 SV=1	0.01	0.01	0.01		82856.2	34495.6	40217
Q9DC70	NDUFS7	NADH dehydrogenase [ubiquinone] iron-sulfur protein 7, mitochondrial OS=Mus musculus GN=Ndufs7 PE=1 SV=1	0.01	0.01	0.01		664086	69960.3	488432
B1AR13	CISD3	CDGSH iron-sulfur domain-containing protein 3, mitochondrial OS=Mus musculus GN=Cisd3 PE=1 SV=1	0.01	0.01	0.01		50787.7	9472.63	28210.5
Q9CPQ1	COX6C	Cytochrome c oxidase subunit 6C OS=Mus musculus GN=Cox6c PE=1 SV=3	0.01	0.01	0.01		1.61534e+06	0.01	151849
O09111	NDUFB11	NADH dehydrogenase [ubiquinone] 1 beta subcomplex subunit 11, mitochondrial OS=Mus musculus GN=Ndufb11 PE=1 SV=2	0.01	0.01	0.01		421414	24673.8	120669
Q3UW66	MPST	Sulfurtransferase OS=Mus musculus GN=Mpst PE=1 SV=1	0.01	0.01	0.01		61852.1	16716.2	23579.9
Q9D7J4	cox20	Cytochrome c oxidase protein 20 homolog OS=Mus musculus GN=Cox20 PE=1 SV=1	0.01	0.01	0.01		0.01	0.01	0.01
P03903	ND4L	NADH-ubiquinone oxidoreductase chain 4L OS=Mus musculus GN=Mtnd4l PE=1 SV=2	0.01	0.01	0.01		145665	15663	178029
Q8K2Y7	MRPL47	39S ribosomal protein L47, mitochondrial OS=Mus musculus GN=Mrpl47 PE=1 SV=2	0.01	0.01	0.01		31827.4	7541.08	33279.1
H7BX01	OPA1	Dynamin-like 120 kDa protein, mitochondrial OS=Mus musculus GN=Opa1 PE=1 SV=1	0.01	0.01	0.01		1.27146e+06	159699	555396
G5E902	SLC25A3	MCG10343, isoform CRA_b OS=Mus musculus GN=Slc25a3 PE=1 SV=1	0.01	0.01	0.01		3.63096e+07	2.67721e+06	1.22919e+07
A0A0R4J0P1	ACAD8	Acyl-Coenzyme A dehydrogenase family, member 8 OS=Mus musculus GN=Acad8 PE=1 SV=1	0.01	0.01	0.01		1.57191e+06	112281	1.0215e+06
A0A0A0MQ68	GCDH	Glutaryl-CoA dehydrogenase, mitochondrial OS=Mus musculus GN=Gcdh PE=1 SV=1	0.01	0.01	0.01		286076	64546.2	171512
Q9DCZ4	APOO	MICOS complex subunit Mic26 OS=Mus musculus GN=Apoo PE=1 SV=2	0.01	0.01	0.01		451372	55774.2	227172
E9QPD7	Pcx	Pyruvate carboxylase OS=Mus musculus GN=Pcx PE=1 SV=1	0.01	0.01	0.01		282749	149125	98349.4
I3ITR1	AK157302	MCG50313 OS=Mus musculus GN=AK157302 PE=4 SV=1	0.01	0.01	0.01		142520	11513.3	40584.6
A0A0R4J081	NDUFAF1	Complex I intermediate-associated protein 30, mitochondrial OS=Mus musculus GN=Ndufaf1 PE=1 SV=1	0.01	0.01	0.01		101613	14169.9	20910.7
