## Supplementary material for "FAM210A mediates an inter-organelle crosstalk essential for protein synthesis and muscle growth in mouse": Fam210aMKO muscle mitochondrial proteomics

### Sheet: information
Dataset:
Mitochondria isolated from WT and Fam210aMKO muscle
Method: LC-MS/MS
Cutoff: p< 0.05; FC > 1.5

### Sheet: DEP
Protein Names	-Log10 P-value	Log2 FC
MTHFD2	3.09921	6.21081
PCK2	3.31889	5.52633
ALDH18A1	3.0346	5.49517
GHITM	2.58375	4.65571
DIABLO	3.36058	3.5005
ACOT2	5.4369	3.30234
PYCR1	3.91713	3.0427
COX17	1.7122	2.8652
TBRG4	1.66653	2.70677
NFU1	1.80212	2.65817
PYCR2	1.83626	2.55277
CAT	2.57385	2.3704
ALDH1L2	4.52751	2.32524
APEX1	3.84211	2.30644
GARS	2.88167	2.16618
PDK1	1.50159	2.12644
SHMT2	2.76929	1.98952
BAX	3.3485	1.87165
FASN	2.91976	1.84955
NNT	2.64615	1.69646
LONP1	7.02452	1.50308
CLPB	3.66217	1.44136
ACAA1A	3.50849	1.40768
FAM185A	2.32799	1.32905
HSPA9	4.47322	1.32679
FKBP8	1.31934	1.31758
SCP2	4.40727	1.25429
ACSS1	2.23539	1.13193
SOD1	4.22609	1.12252
PTRH2	4.2201	1.05107
ALDH2	3.30463	1.03484
TIMM8A1	3.17435	1.02116
GRPEL1	2.85704	1.00734
CLPX	2.07995	0.949701
HINT2	2.89839	0.947491
CHCHD2	2.1747	0.930473
HTRA2	1.98438	0.915843
IDH2	4.84862	0.901984
CLPP	3.46566	0.892043
HIBADH	4.46291	0.883498
TRAP1	4.03792	0.849059
CCDC90B	1.52188	0.811888
CBR4	1.94062	0.776374
NFS1	2.39209	0.770194
DNAJA3	2.02873	0.764448
YARS2	1.77163	0.734055
PITRM1	3.2427	0.729398
HSD17B10	3.52494	0.698107
AUH	2.15511	0.681173
MTX2	2.62617	0.671137
ECHS1	1.95251	0.667009
GLS	3.20902	0.615177
ADHFE1	1.85799	0.609665
IDH3A	2.99104	-0.58579
MFN1	2.2661	-0.58791
CPT2	3.64372	-0.60387
FAHD1	1.95489	-0.60455
NDUFAB1	3.14146	-0.60893
NDUFB8	1.86113	-0.61329
OPA1	2.63737	-0.62192
SLC25A4	3.11317	-0.6309
MRPS36	3.08968	-0.6315
ATP5D	2.3903	-0.63869
HSDL2	3.23968	-0.64411
NDUFB10	2.98818	-0.65255
UQCRQ	2.18913	-0.66286
HADHA	4.35888	-0.6657
SLC25A20	3.02403	-0.68051
PDK4	3.11729	-0.68129
FUNDC2	3.61512	-0.69754
ATP5J	2.51457	-0.6994
PPA2	2.76072	-0.71527
UQCRC2	4.37518	-0.72422
NDUFA2	4.32506	-0.74314
ACADS	3.25795	-0.75054
ATP5J2	2.02043	-0.76082
SDHA	3.30545	-0.77484
MPC2	2.39812	-0.77729
NLRX1	1.33516	-0.78711
NDUFA6	3.91288	-0.79096
PTGES2	1.99609	-0.80193
CPT1B	3.16026	-0.80883
UQCRB	2.49307	-0.8265
GPD2	3.73262	-0.82745
UQCRFS1	4.4161	-0.83854
MPST	3.08589	-0.89017
NDUFV1	3.43859	-0.89771
NDUFAF2	2.41228	-0.90653
NDUFB9	4.38584	-0.91256
SDHB	3.60674	-0.9157
NDUFS2	3.29655	-0.91633
PTCD3	1.69123	-0.9164
ABCB7	2.30297	-0.92276
NDUFB7	3.78776	-0.92294
NDUFS7	2.04935	-0.92857
NDUFA13	3.51479	-0.9408
NDUFA10	4.31047	-0.94126
MAVS	1.9634	-0.94559
NDUFV2	2.30745	-0.94579
NDUFA5	3.72543	-0.9555
COX5B	1.89135	-0.9574
NDUFB5	4.12427	-0.96237
MRRF	2.52079	-0.99235
MPC1	1.56723	-0.99555
NDUFS1	5.43316	-1.01072
SDR39U1	3.99327	-1.05154
NDUFA8	4.10809	-1.06252
COQ9	4.38633	-1.06701
NDUFA9	3.98108	-1.08626
NDUFC2	4.22369	-1.096
NDUFS5	3.68968	-1.09886
NDUFA7	3.43298	-1.0992
NDUFA12	3.87542	-1.10588
COX6C	2.86065	-1.12005
COX5A	3.84504	-1.12094
FECH	3.52485	-1.13484
ACADVL	4.60035	-1.14053
COX4I1	3.76305	-1.15804
MCEE	2.2716	-1.15836
NDUFS6	3.30875	-1.16818
TUFM	5.57244	-1.17352
NDUFB6	3.84917	-1.17516
NDUFB4	3.02137	-1.17581
ABCB8	4.7323	-1.18661
COQ3	2.70313	-1.22361
TMEM126A	2.72675	-1.23354
NDUFS3	2.76872	-1.24826
NDUFA4	4.02874	-1.27944
NDUFB3	2.87121	-1.29902
TMEM143	2.34482	-1.31449
ECSIT	1.98209	-1.32713
MRPL1	2.66518	-1.33198
NIT2	2.91458	-1.34644
COX6B1	4.45427	-1.38005
COX7A2	3.13576	-1.38692
NDUFS4	4.10404	-1.39469
MRPL46	4.18113	-1.47474
MRPL12	3.79119	-1.51014
COX7A1	3.02591	-1.52027
AKR1B10	3.77402	-1.55947
MRPL23	4.78529	-1.62189
MRPL19	2.69006	-1.63447
RTN4IP1	2.43449	-1.65156
LETM1	3.83296	-1.65351
COQ7	4.50985	-1.76221
MRPL28	1.37963	-1.76298
BNIP3	1.39288	-1.77036
COQ6	4.0473	-1.83766
UCP3	2.03137	-2.01003
KARS	3.53027	-2.02412
MRPL37	1.6126	-2.03878
UQCC2	3.18489	-2.18054
COQ10A	3.90532	-2.43549
MRPS22	2.75294	-2.61717
UQCC1	2.27675	-2.65168
FAM210A	2.10136	-2.79573
ENDOG	2.32257	-2.96584
COQ5	6.19071	-3.14504
MRPL41	4.35161	-3.53806
BDH1	1.68705	-3.8813
OCIAD2	2.79959	-4.12244
